# Beyond Single Algorithms: A Framework for Aggregating Active Modules in Genetic Interaction Networks

**DOI:** 10.1101/2025.10.06.680790

**Authors:** Jason Liu, Min Xu, Jinchuan Xing

**Affiliations:** Department of Genetics, Rutgers, The State University of New Jersey, Piscataway, NJ, USA; Human Genetics Institute of New Jersey, Rutgers, The State University of New Jersey, Piscataway, NJ, USA; Department of Statistics, Rutgers, The State University of New Jersey, Piscataway, NJ, USA

**Keywords:** Gene-gene interaction network, active module identification, GO enrichment, module aggregation

## Abstract

High-throughput sequencing methods provide a wealth of gene data to identify candidate genes for complex genetic diseases, but often yield large numbers of candidates. A common approach to investigate the mechanisms underlying these diseases is via gene-gene interaction networks, but their size can also complicate interpretation. To reduce this complexity, many Active Module Identification (AMI) algorithms have been proposed to identify enriched subnetworks representing relevant biological processes. However, the relative performance of these algorithms across different datasets remains unclear. To address this, we developed a framework to evaluate their performance and compare their outputs. By using a modified empirical pipeline to validate the output of four AMI algorithms, we find that no single algorithms performs uniformly well across the different datasets. Using the Earth Mover Distance (EMD) to measure module similarity, we see that the outputs of the algorithms are structurally distinct, suggesting that each captures different aspects of the underlying biology. These differences motivate the use of multiple algorithms, but combining their outputs can complicate interpretation. To address this, we propose the Greedy Block Merging algorithm, an EMD-based method that produces disjoint modules while preserving gene relationships supported by the input algorithms. Across evaluations based on empirical validation as well as enrichment and topological similarity to reference protein complexes, the aggregate modules retained much of the biological information represented by the combined inputs. Together, our findings inform the application of AMI algorithms and provides a practical approach to aggregating their outputs.
