## Additional Files for "Beyond Single Algorithms: A Framework for Aggregating Active Modules in Genetic Interaction Networks": Additional File 3_Table S1 - All modules.xlsx

### Sheet: modules
Additional File 3: Table S1 - Complete listing of all modules identified by each algorithm across all datasets. For each module, we provide its parent dataset, the algorithm that identified it, its module ID (referenced in Table S1), and its constituent genes.
dataset	algo	module_id	genes
Aneuploidy1	PAPER	0	AHR, CD44, LRP8, EGF, PTK2B, ZFYVE28, IQSEC1, NES, AGRN, PITPNM2, LAMB3, SLC4A2, CHL1, EOMES, MAP2, RBFOX3, TLR2, SP100, ANK2, ANK3, NOTCH2, ELL2, EPCAM, SCARF1, NAV1, FLNC, ITPR1, MYBPC2, STIM1
Aneuploidy1	PAPER	1	NCOA1, KAT6A, SETDB1, NR1H4, PRDM7, GSTO1, TASOR
Aneuploidy1	PAPER	2	FANCA, NCAPG2, ANLN, NSD2, KIF18A, KIF20A, CIT, MYH14, CIP2A, TRIOBP, DST, SPECC1, CKAP2L, ESPN, LPP, UNC45B
Aneuploidy1	PAPER	3	PAXIP1, DUSP23, EXOSC8, PPP4R2, ESF1, RASSF1, MRPL9, FRG1, UIMC1, MRPL10
Aneuploidy1	PAPER	4	GSTT2B, GSTT2, FBLN1, SVEP1, PDGFRA, PRELP, C3, PSG1, ZFYVE9, PSG7
Aneuploidy1	PAPER	5	MYO9B, ATOSB, ARHGAP4, TMEM259, DIP2A
Aneuploidy1	PAPER	6	IRAK3, TLK1, PINK1, STK32B, CSNK1A1L, DCLK3, SNCAIP
Aneuploidy1	PAPER	7	CASP8AP2, ZNF638, TPR, PHIP, RGPD2
Aneuploidy1	DOMINO	0	LUZP4, RBM8A, SDE2, SLU7, RBMXL3, SF3A2, LSM2, PRCC, RP9, PRPF3, FSCN2, TRIR, CRNKL1, FRA10AC1, CWC27, SF3B1
Aneuploidy1	DOMINO	1	TCEA3, SUPT4H1, GTF3C3, CNTNAP5, POLR3K, TCEA1, DIRC1, POLR2I, MTPAP, CCNH, BRF1, TAF2, TBPL2
Aneuploidy1	DOMINO	2	MRPS34, KGD4, MRPS18C, TMEM126A, CMC1, METTL5, MRPL3, TRMT10B, MRPS31, AURKAIP1, MRPS33
Aneuploidy1	DOMINO	3	NFKBIB, TRAF2, KPNA7, IL1F10, MAP3K4, GPR68, RASAL2, TNFRSF10C, FADD, TNFSF12, TNF, MAP3K1
Aneuploidy1	DOMINO	4	CMC2, COX19, DSCR8, GFER, SLC25A4, SLC25A24, TIMM17B, DNAJC11, CHCHD10, TIMM10
Aneuploidy1	DOMINO	5	GPR88, LRRC39, FRRS1, CYBRD1, ACP2, ALPG, SLC30A1, MT4, STEAP2, GASK1B, SLC30A7, SLC30A6, ALPL, SLC39A1
Aneuploidy1	DOMINO	6	FBXW2, SPANXN3, SKP1, FBXL14, FBXO34, CUL1
Aneuploidy1	DOMINO	7	LIPH, FRAS1, QPCT, FREM2
Aneuploidy1	DOMINO	8	SPATA20, ACSF2, SPATA25, TBC1D30
Aneuploidy1	HotNet2	0	NOBOX, CD164L2, YBX2
Aneuploidy1	HotNet2	1	ZNF337, IQCA1, TCTE1, FBXL13, CYB5D1, ARMC10
Aneuploidy1	HotNet2	2	RSPO4, LGR6, HPGD
Aneuploidy1	HotNet2	3	HAGH, HAGHL, CCDC78, CES3, CES2, CES5A
Aneuploidy1	HotNet2	4	CCDC18, ZMYM5, ARMC9, CCDC66, ACAD11, CCDC13
Aneuploidy1	HotNet2	5	TTI2, LONRF1, PRAG1
Aneuploidy1	HotNet2	6	COL9A2, MATN3, FRZB, ECEL1
Aneuploidy1	HotNet2	7	GRAMD1A, PITPNM2, BTN2A1, ESYT2, ESYT1, FAHD2B, TEX9, ESYT3, CCDC112, FAM178B, CCDC60, SYT15, ENTREP3
Aneuploidy1	HotNet2	8	RAPGEFL1, CELSR2, MYBPHL
Aneuploidy1	HotNet2	9	SLC39A8, SLC39A3, SLC39A2
Aneuploidy1	HotNet2	10	FOLH1B, NAALADL1, NAALAD2
Aneuploidy1	HotNet2	11	RAB40AL, CUX2, RAB40C
Aneuploidy1	HotNet2	12	ABHD11, ABHD8, ANKLE1
Aneuploidy1	HotNet2	13	PRDM11, PRDM12, PRDM5
Aneuploidy1	HotNet2	14	METTL25, SPEF2, CFAP54
Aneuploidy1	HotNet2	15	ZNF382, ZNF571, ZNF567, ZNF585A
Aneuploidy1	HotNet2	16	AXDND1, CXorf58, C19orf81
Aneuploidy1	HotNet2	17	IQUB, ARMC3, GARIN3, MORN4, MORN5
Aneuploidy1	HotNet2	18	ASB17, TGM7, TGM6, TGM4
Aneuploidy1	HotNet2	19	DOCK3, SLC9A4, SLC9A9
Aneuploidy1	HotNet2	20	CLYBL, DALRD3, RTN4RL1, WDR81
Aneuploidy1	HotNet2	21	NEBL, MYPN, XIRP2, ANKRD23
Aneuploidy1	HotNet2	22	SPMIP4, CCDC27, C10orf120
Aneuploidy1	HotNet2	23	CRHR2, CRHBP, S100Z
Aneuploidy1	HotNet2	24	NEURL2, SPATA25, SPATA3
Aneuploidy1	HotNet2	25	AVIL, SCARF2, SCARF1
Aneuploidy1	HotNet2	26	FLYWCH1, AHRR, F2RL3, ANKRD9
Aneuploidy1	HotNet2	27	ARSD, SUMF2, ARSG
Aneuploidy1	HotNet2	28	SDCBP2, MFSD12, BEND7
Aneuploidy1	HotNet2	29	FLG2, TCHHL1, S100A3
Aneuploidy1	HotNet2	30	UPK2, UPK1B, UPK3B
Aneuploidy1	HotNet2	31	MANBA, SIAE, TMEM242
Aneuploidy1	HotNet2	32	TRIOBP, HECTD3, RP9, FSCN2, ESPN, ZNF780B
Aneuploidy1	HotNet2	33	STOML1, RNF17, DDX4, TDRD10, NYNRIN
Aneuploidy1	HotNet2	34	TDRD3, SUSD1, NIPSNAP3B
Aneuploidy1	HotNet2	35	SP8, EMX2, SP9, MMP28
Aneuploidy1	HotNet2	36	GPR84, SLC22A13, HCAR2, HCAR3, SLC5A8
Aneuploidy1	HotNet2	37	WWC3, ZCWPW1, SLC8A3, GPR143, CD101, SLC24A4, SHROOM2, IGSF1, FRMD7, MC1R, SLC45A2
Aneuploidy1	HotNet2	38	TECTA, SMYD1, UNC45B, THNSL2, MYH15, ZP1, ABTB3, OTOA, C11orf16, OTOG
Aneuploidy1	HotNet2	39	FAM83C, PUSL1, PLEKHN1, SAMD11
Aneuploidy1	HotNet2	40	SEZ6L, MYO18B, ASB10
Aneuploidy1	HotNet2	41	CLASRP, CLIP2, NKPD1
Aneuploidy1	HotNet2	42	METTL22, ATPSCKMT, METTL23
Aneuploidy1	HotNet2	43	KIAA1217, PLXDC2, TMTC2
Aneuploidy1	HotNet2	44	SLC4A9, SLC26A7, SLC4A2, SLC26A11
Aneuploidy1	HotNet2	45	ARHGAP20, BRWD3, CYLC1
Aneuploidy1	HotNet2	46	GALC, PLPP2, ACER1
Aneuploidy1	HotNet2	47	EXD2, NUBPL, ZFYVE28, EXD1
Aneuploidy1	HotNet2	48	BPIFB2, BPIFB1, BPIFB6
Aneuploidy1	HotNet2	49	SLC13A2, SLC6A7, SLC13A5, SLC6A20, SLC36A2
Aneuploidy1	HotNet2	50	GRAMD1B, GARNL3, ABTB2, SLC35G2
Aneuploidy1	HotNet2	51	NMU, NMUR2, NMUR1
Aneuploidy1	HotNet2	52	MMP25, NDRG4, MMP24, TUFT1, BMP3, AMBN, MMP17, FAM20C
Aneuploidy1	HotNet2	53	AGFG2, ACTR3C, LRRC61, GPR12, KRBA1, GPR146, GPR139, ZBED10P, LINC01565
Aneuploidy1	HotNet2	54	DHRS12, GTSF1L, NUDT14, NUDT17, TMEM225
Aneuploidy1	HotNet2	55	TTC39A, CCDC42, CCDC92
Aneuploidy1	HotNet2	56	FOXN1, KLK14, SIGLEC9, KLK13
Aneuploidy1	HotNet2	57	PSG3, PSG7, PSG1, PSG4
Aneuploidy1	HotNet2	58	NPDC1, UNC119B, FUT2, FUT7, CYS1
Aneuploidy1	HotNet2	59	USH2A, CDH23, OTOF, PDZD7
Aneuploidy1	HotNet2	60	TRAPPC14, ZAN, NAT16
Aneuploidy1	HotNet2	61	IFT46, TTC21B, ANKRD55
Aneuploidy1	HotNet2	62	SCEL, KLK11, C1orf116
Aneuploidy1	HotNet2	63	ROPN1B, SEMG2, SEMG1, ABCC12, AKAP4, FSIP1, TMEM190, FSIP2, FSCB
Aneuploidy1	HotNet2	64	TMEM63B, LCA5L, XKR6
Aneuploidy1	HotNet2	65	RNPEPL1, CAPN10, GPR35
Aneuploidy1	HotNet2	66	TMCC3, FRMD4B, TMTC4, DPY19L3
Aneuploidy1	HotNet2	67	RASL11B, SHTN1, DCDC2B
Aneuploidy1	HotNet2	68	GPRIN2, PPIAL4G, NBPF12
Aneuploidy1	HotNet2	69	RFX3, RFX2, RFX4
Aneuploidy1	HotNet2	70	KRT3, KRT25, KRT39
Aneuploidy1	HotNet2	71	SEMA5B, ADAMTS8, THSD7B
Aneuploidy1	HotNet2	72	TMEM38A, DHRS7, TMEM120A
Aneuploidy1	HotNet2	73	ADAT1, PKDREJ, TPRX1, ARGFX, DUXA
Aneuploidy1	HotNet2	74	ART4, ART1, ART5
Aneuploidy1	HotNet2	75	SLC17A2, SLC17A4, SLC34A2
Aneuploidy1	HotNet2	76	CHAT, CHKB, CHRNA10, CPT1B
Aneuploidy1	HotNet2	77	ANKS1A, DAB2IP, RASA2
Aneuploidy1	HotNet2	78	SIGIRR, OR2W3, PALM3
Aneuploidy1	HotNet2	79	DSE, CSGALNACT1, CHSY3
Aneuploidy1	HotNet2	80	IL17RE, IL17RC, IL25, IL17RA
Aneuploidy1	HotNet2	81	CMTM6, FRMD1, CMTM8, KBTBD11
Aneuploidy1	HotNet2	82	SEMA3B, SEMA6A, PLXNC1, SEMA6C, PKHD1
Aneuploidy1	HotNet2	83	DHDH, AKR1C2, GALK2
Aneuploidy1	HotNet2	84	TMEM161A, CASKIN2, TMEM94
Aneuploidy1	HotNet2	85	KIF16B, TSPEAR, CEACAM16
Aneuploidy1	HotNet2	86	PCARE, EYS, CERKL
Aneuploidy1	HotNet2	87	IMPG1, ANKS6, ANKS3
Aneuploidy1	HotNet2	88	PCDHA6, PCDHA7, PCDHA3
Aneuploidy1	HotNet2	89	CCDC9, CAMTA2, PPP1R35
Aneuploidy1	HotNet2	90	CDHR2, CUZD1, MYO7B, ANKS4B
Aneuploidy1	HotNet2	91	EVC, IQCE, TRIM62, ZNF141, RUBCN, TTLL11, CARD9, EFCAB7
Aneuploidy1	HotNet2	92	RAB23, LRIT3, GPR179
Aneuploidy1	HotNet2	93	PNPLA5, CLPS, PNLIPRP3, PNLIPRP2
Aneuploidy1	HotNet2	94	SLC25A23, MICU2, ZDHHC20
Aneuploidy1	HotNet2	95	ZNF516, ADNP2, RBFA, ZNF407
Aneuploidy1	HotNet2	96	KIF13A, TMEM178A, DHX57
Aneuploidy1	HotNet2	97	LRRC71, PEAR1, ETV3L
Aneuploidy1	HotNet2	98	KRTAP24-1, KRTAP26-1, KRTAP6-3, KRTAP7-1
Aneuploidy1	HotNet2	99	RPUSD1, PUS3, TRMT10A, RPUSD2
Aneuploidy1	HotNet2	100	DISP2, SCUBE1, SCUBE2
Aneuploidy1	HotNet2	101	SRBD1, GALNS, ZNF276, ZBTB48, LLCFC1
Aneuploidy1	HotNet2	102	TOX3, BTBD9, SKOR1
Aneuploidy1	HotNet2	103	GLRA1, SLC6A5, GLRA4
Aneuploidy1	HotNet2	104	MCF2L2, LRP11, PPP1R14D, NAALADL2, PPP1R14C
Aneuploidy1	HotNet2	105	PRLH, PRLHR, QRFPR, QRFP
Aneuploidy1	HotNet2	106	CARD8, CARD6, CASP5
Aneuploidy1	HotNet2	107	TLE6, PADI2, GIMAP8, OOEP, PADI6, PADI1
Aneuploidy1	HotNet2	108	USP17L1, USP17L10, USP17L8, USP17L17, USP17L18
Aneuploidy1	HotNet2	109	DDX43, SAGE1, CT45A1
Aneuploidy1	HotNet2	110	CAPN9, ZNF185, TMEM63C
Aneuploidy1	HotNet2	111	CNTN6, CHL1, CNTN5, CD177
Aneuploidy1	HotNet2	112	AQP8, AQP7, PLIN4
Aneuploidy1	HotNet2	113	CCDC102B, CCDC178, RTTN
Aneuploidy1	HotNet2	114	TMEM19, SAAL1, ZNF536
Aneuploidy1	HotNet2	115	FAM184B, PACRGL, LCORL
Aneuploidy1	HotNet2	116	GLB1L2, NUDT8, FAM174B, ECT2L, TMEM249, FBXL6
Aneuploidy1	HotNet2	117	SOX30, THG1L, TSGA10
Aneuploidy1	HotNet2	118	NAA40, NAA60, ZNF597
Aneuploidy1	HotNet2	119	SASH1, GDAP1L1, SAMD10, TMEM151A, SOWAHD, SAMD5
Aneuploidy1	HotNet2	120	MORC1, MORC2, MEI1
Aneuploidy1	HotNet2	121	SH2D3C, SPECC1, FAM221A
Aneuploidy1	HotNet2	122	SLC22A3, NHERF4, SLC22A5
Aneuploidy1	HotNet2	123	ANKRD27, LYZL4, CAPN14
Aneuploidy1	FDRnet	0	SP100, RGPD2, TPR, NUP210, ANKRD17
Aneuploidy1	FDRnet	1	NR1H4, PRDM7, KAT6A, AHR, NCOA1, SETDB1, SETD2, FANCA
Aneuploidy1	FDRnet	2	NEK11, MYO3A, CSNK1A1L, PINK1, TLK1, STK32B, CDH20, STK32C, RIOK3, PTPRB, WNK2, DCLK3, CIT, IRAK3
Aneuploidy1	FDRnet	3	RPL14, SRRM1, TAF1A
Aneuploidy1	FDRnet	4	SACS, TAF1A, SMCHD1
Aneuploidy1	FDRnet	5	RAB23, CC2D2A, TTC21B, IFT46, CKAP4, TMEM67, NPHP4
Aneuploidy1	FDRnet	6	SCAMP2, MYO9B, ATOSB, TMEM259, ZDHHC5
Aneuploidy2	PAPER	0	ZNF274, CNTN4, VPS37A, NFKB2, MAPK8IP2, IL12RB2, HMGA1, INSR, BDNF, GLG1, ACLY, PTPRM, NEDD9, IFNA21, NTRK3, FPR2, PNPO, TNFRSF21, IGHMBP2, PTPRB, APP, PLA1A, MICAL1, TRAF5, TAB2
Aneuploidy2	PAPER	1	ABCA5, APOL3, TSR1, BMI1, VPS13A, GFPT2, UTP3, LAMB4, CDK3, EPB41, USP34, ETS1, LRPAP1, LPP, SPTA1, LAMB2, OGA, GPN1, USP36, ATP5F1B, WDR35, MRTFB, PPP4R3B, MSH2, HLA-C, ABCD3, CTU2, CDKL1, TRIM24, ERCC4, HERC2, OGDHL, MRTFA, XRCC2, EMP1, RAD9B, POLK, RPL14, NPHP4, ATAD5, LAMA3, IFTAP, DDX51, CEP97, MRPS14, CMPK1, RPF1, DMTN, FLNA, ZEB2, USP5, DBT, KLF9, TRUB1, GIT2, PCM1, PCNT, MSH3, KIR3DL3, MA…
Aneuploidy2	PAPER	2	PDPR, GLDC, SARDH, WDR91, PRRC2B, RERE
Aneuploidy2	DOMINO	0	NIN, POC5, NPHP4, SPATA7, CEP97, SUOX, PLEKHM3, LRRCC1, MIPOL1, KIAA1328, MAP7, SPICE1, KIF24, CEP120, CEP295, CRB1, CEP290, PCNT, CEP68, TUBD1, CENPJ, PCM1, CEP192, TTLL5
Aneuploidy2	DOMINO	1	POLI, POLM, MSH3, MUTYH, POLK, ERCC4, SLX1A, UIMC1, WDR48, MSH2, RAD9B, RAD51B, KLF16, ATAD5, POLN, XRCC2, RAD51D, BLM
Aneuploidy2	DOMINO	2	KATNB1, FIGN, CCDC24, DISC1, WDR35, WDR19, DAOA, CCDC141, CEP57L1, CCDC136, TTC21A, ARMC2, TTC21B, RAB23, RSPH1, HYDIN, IFTAP, IFT20, CFAP43, DYNC1H1
Aneuploidy2	DOMINO	3	SOD2, SCRN1, NEDD9, PTGER4, KLF9, MCL1, NFKB2, MAFF, EMP1, CD44
Aneuploidy2	DOMINO	4	HIVEP3, UBB, RNF169, NLRP4, UBC, LGR6, NSFL1C
Aneuploidy2	DOMINO	5	ZNF182, TRMT9B, H2BC19P, MCM5, RCC2, ADPRH, PPP1R36, CTU2, TRMT112, RPUSD1, PUS7, DNAJC24, DPH7, METTL1, ELP2
Aneuploidy2	DOMINO	6	EXD3, TDRKH, ZNF414, EDRF1, PNLDC1, SCARF1, AVIL, ZBED4, HSP90AA1, FKBPL, PTGES3L-AARSD1
Aneuploidy2	DOMINO	7	ADAMTS5, THSD4, B3GLCT, THSD1
Aneuploidy2	HotNet2	0	SLC37A2, SPATA9, C16orf95
Aneuploidy2	HotNet2	1	TTC7A, FRYL, KIAA0930, PELI2, ZNF536
Aneuploidy2	HotNet2	2	IFT56, WDR35, IFT43, TTC36
Aneuploidy2	HotNet2	3	CNGB1, SLC25A12, GUCA1C, TMPRSS7, SLC25A18, C3orf52
Aneuploidy2	HotNet2	4	ITIH1, FETUB, AMBP, HGFAC, ADRA1A, LBX1, ITIH2, ITIH3, ADRA1D, SERPINA10
Aneuploidy2	HotNet2	5	PDPR, NAGPA, SHD, WDR91, SARDH, RERE, ACOT11, UGT3A2, GLDC, PRRC2B
Aneuploidy2	HotNet2	6	ADGRD1, ADGRG6, SBF2, NAALADL1, SH3TC2, ALS2CL, EXOC3L4, NAALAD2
Aneuploidy2	HotNet2	7	CFAP61, PODXL2, SLC8A2, ZBTB1, SLC24A2, CFAP251, CCDC42, C1QTNF7, CFAP100, CFAP91, SLC24A3, SPMAP2L
Aneuploidy2	HotNet2	8	ABCB5, ABCB4, PIGQ, OSBPL5, TSPAN32, PIGZ, ABCG5, NPC1, ARV1, PIGG, TSSC4, PIGY
Aneuploidy2	HotNet2	9	MON2, MYO9A, DOP1A, ZNF446, MYO18B, ZSCAN29, ZSCAN32, DOP1B, CLHC1, ZBTB39, IHO1, ARL10, R3HDM2, ZSCAN30, ZNF165, ZKSCAN8, SCAND3, IQSEC3, ZNF197
Aneuploidy2	HotNet2	10	MIGA2, HPS6, MIGA1, BLOC1S4, HPS5
Aneuploidy2	HotNet2	11	SLC12A3, CLDN16, KLK14, SPINK5, CLDN10, CAPN9, CAPN11, GPR84, CAPN10, GPR161, FLG, MFHAS1, CAPN5, BSND, CLDN19, EVPL, CLCN5, GPR35, FFAR3, CXCL17, CAPN8, CAPN14, CDSN, CLDN23, CAPNS2, CAPN15
Aneuploidy2	HotNet2	12	RAB40AL, ZFYVE27, FYCO1, RAB40A
Aneuploidy2	HotNet2	13	ABHD11, ANKLE1, ABHD18
Aneuploidy2	HotNet2	14	DUOX1, DUOXA1, DUOXA2
Aneuploidy2	HotNet2	15	LRRC40, SPAG6, SPEF2, TEKT1
Aneuploidy2	HotNet2	16	SLC13A2, XYLT2, CYP24A1, SLC45A4, CA12, FAT2, SLC4A9, SLC4A3, ADAM23, SLC36A1, SLC13A5, SLC26A1, GABRA6, SLC26A7, LGI2, LGI4, SLC45A3, ZFYVE28, EXTL2, PM20D1, RNF149, SLC6A20, PRSS12, CA4, CA5B, SLC6A19, SLC36A2, SLC15A5, EPS8L3, SLC26A6
Aneuploidy2	HotNet2	17	ZNF382, ZNF571, ZNF567
Aneuploidy2	HotNet2	18	CARMIL1, ABCC3, SLC2A9, ABCG2, LRFN3, SLC2A8, SLCO2B1, SLCO1C1, SLC47A1, SLC22A3, GLYAT, TTC12, HTR3B, NHERF4, PHLDB3, HTR3C, GNB1L, ZACN, SLC2A7, GUCA2A, SLC22A5, SLC22A6, PRODH2, SLC2A6
Aneuploidy2	HotNet2	19	LRRC23, TTC29, MTCL2, GPR155, HECTD4, CCDC63, CFAP45
Aneuploidy2	HotNet2	20	SLC9A2, SLC9A4, SLC9A9
Aneuploidy2	HotNet2	21	CHRDL2, FSTL5, LVRN
Aneuploidy2	HotNet2	22	NPHP4, LZTFL1, TTC8, KLHL17, SDCCAG8
Aneuploidy2	HotNet2	23	NALCN, UNC80, UNC79
Aneuploidy2	HotNet2	24	MUC5B, GALNT8, GALNT2, MUC4, MUC20, GALNT9
Aneuploidy2	HotNet2	25	BPIFB1, BPIFA3, BPIFB6, BPIFB4
Aneuploidy2	HotNet2	26	MFSD13A, MFSD12, TBC1D16, MFSD6L
Aneuploidy2	HotNet2	27	CHRNA3, CHRNB4, CHRNB3, CHRNA6, CHRNA9
Aneuploidy2	HotNet2	28	ATE1, TMEM82, SLC25A34, SRARP, FAM131C, NTAN1, MARF1, BMERB1
Aneuploidy2	HotNet2	29	VPS13D, CFAP20, KIAA2013, ZNF133, EMC1, ZNF337, IQCA1, CCDC146, TCTE1, DRC7, FBXL13, WDR27, DYNLT2, PDXDC1
Aneuploidy2	HotNet2	30	ENOSF1, NPL, TBC1D24, NANP
Aneuploidy2	HotNet2	31	SLC4A11, COLGALT1, LOXHD1, COL8A2, COL4A5
Aneuploidy2	HotNet2	32	MAN2B2, MANBA, MAN2C1, ENGASE
Aneuploidy2	HotNet2	33	AKNA, CD207, CD1A
Aneuploidy2	HotNet2	34	FAM83C, RBM33, PLEKHN1, SAMD11
Aneuploidy2	HotNet2	35	RLF, RIT1, RGL3
Aneuploidy2	HotNet2	36	EPB41L4B, EPB41L4A, TAAR1
Aneuploidy2	HotNet2	37	CRB3, CRB1, RD3, MFRP
Aneuploidy2	HotNet2	38	CCNJL, CCDC174, TATDN2, CCNI2
Aneuploidy2	HotNet2	39	CCDC85A, CCDC51, CCDC57, ARHGAP23
Aneuploidy2	HotNet2	40	MTMR9, FUT5, EMILIN2, KHK, EMILIN1, SETBP1, FCSK, LRRIQ3, FUT2, FUT7, FPGT, FPGT-TNNI3K, ABO
Aneuploidy2	HotNet2	41	P2RX6, P2RX1, P2RX3, P2RY14, P2RY13, P2RY4, P2RX2
Aneuploidy2	HotNet2	42	SLC17A2, SLC20A1, SLC17A4, SLC34A2, MYORG, SLC20A2
Aneuploidy2	HotNet2	43	POMT1, POMGNT2, LARGE2
Aneuploidy2	HotNet2	44	BCO1, SDR16C5, ISX, ASPDH
Aneuploidy2	HotNet2	45	TENM1, ADGRL2, TENM4
Aneuploidy2	HotNet2	46	LMCD1, DLX2, IRX2
Aneuploidy2	HotNet2	47	APOL3, GIMAP6, GIMAP8, GIMAP5
Aneuploidy2	HotNet2	48	HDHD5, RASAL3, EFCC1, PET100
Aneuploidy2	HotNet2	49	ZFHX4, PRR12, PRR16
Aneuploidy2	HotNet2	50	CP, HEPH, FTMT
Aneuploidy2	HotNet2	51	LRP3, VWA5B2, LRPAP1, RALGAPA1
Aneuploidy2	HotNet2	52	METTL24, METTL25, FGD6
Aneuploidy2	HotNet2	53	TREH, PGGHG, SYNDIG1L
Aneuploidy2	HotNet2	54	RSPO4, LGR6, RSPO2, HPGD
Aneuploidy2	HotNet2	55	PSG9, PSG11, PSG4
Aneuploidy2	HotNet2	56	SEMA5B, SEMA5A, RXFP2, ADAMTS8, THSD1, ADAMTS16, ADAMTS19, ADAMTS5, RXFP1, RXFP4, THBS2, POFUT2, B3GLCT, THSD4, RXFP3
Aneuploidy2	HotNet2	57	IP6K3, RAB3IL1, IP6K1, TMEM102
Aneuploidy2	HotNet2	58	ROPN1, TTC23, IQCE, AKAP3, AKAP4, EVC2, PGPEP1L, AKAP14, EFCAB7
Aneuploidy2	HotNet2	59	PTCH2, FAM13A, BOC, HHIP
Aneuploidy2	HotNet2	60	TTC28, XRRA1, DNHD1
Aneuploidy2	HotNet2	61	REPS1, REPS2, SYAP1
Aneuploidy2	HotNet2	62	PRPH, KRT75, KRT76
Aneuploidy2	HotNet2	63	EDRF1, MAB21L1, MYH6
Aneuploidy2	HotNet2	64	TYR, GPR143, TYRP1, CD101, IGSF1, FRMD7, SLC45A2
Aneuploidy2	HotNet2	65	CCN5, CHRDL1, ZNF423, EBF3, ITIH5, SVEP1, FOXC2
Aneuploidy2	HotNet2	66	RSPH1, GPRIN2, NBPF1, HYDIN
Aneuploidy2	HotNet2	67	GRAMD1A, ZC3H10, ESYT1, SYT14, JPH2, ESYT3, GRAMD2A, SYT15
Aneuploidy2	HotNet2	68	IFFO1, ARAP2, ACAP1
Aneuploidy2	HotNet2	69	MGAT3, MGAT5, MGAT4C
Aneuploidy2	HotNet2	70	CFAP157, TMEM134, LCN15, LCN12, LCN8
Aneuploidy2	HotNet2	71	ADCK1, COQ6, COQ8B
Aneuploidy2	HotNet2	72	USH2A, WHRN, CHRNE, CNTN6, LRP4, LNX2, CNTN4, CNTN5, CNTNAP4, DMTN, EPB41, CADM3, SPTA1, ADGRV1, DOK7, USH1G, CD177
Aneuploidy2	HotNet2	73	ABCA7, SIRPG, TREM2, CD300LB, TMEM119
Aneuploidy2	HotNet2	74	ENAM, DSPP, AMBN, FAM20C
Aneuploidy2	HotNet2	75	PIWIL4, TDRKH, PIWIL3
Aneuploidy2	HotNet2	76	LRRC74A, AREL1, FAM161B
Aneuploidy2	HotNet2	77	ACSM3, ACSM1, ACSM2A, ACSL5
Aneuploidy2	HotNet2	78	PNPLA5, LIPC, LIPF
Aneuploidy2	HotNet2	79	GAS2L1, LIPI, GAS2L2, DNAH10
Aneuploidy2	HotNet2	80	IL17RB, IL17C, IL17RE
Aneuploidy2	HotNet2	81	MTRES1, PWWP2A, BEND3
Aneuploidy2	HotNet2	82	C14orf93, KANK4, NBEAL1, ZBTB44, SERTAD4
Aneuploidy2	HotNet2	83	SLC66A1, CTNS, SHPK
Aneuploidy2	HotNet2	84	SEMA6A, PLXNC1, SEMA3D, PKHD1
Aneuploidy2	HotNet2	85	DGCR2, ESS2, TTC14
Aneuploidy2	HotNet2	86	MAPK8IP2, CALCRL, PCDH17, ADM2, ZNF784
Aneuploidy2	HotNet2	87	FERMT1, TMX4, LRRN4, FBLIM1
Aneuploidy2	HotNet2	88	TRIOBP, HECTD3, ZNF780B
Aneuploidy2	HotNet2	89	TRPS1, ANXA13, CSMD3
Aneuploidy2	HotNet2	90	N4BP2, ISLR2, NTNG2
Aneuploidy2	HotNet2	91	SMPD2, CERS3, ALOXE3, PNPLA1, LIPN
Aneuploidy2	HotNet2	92	FRMD4B, TMEM63C, CPNE4
Aneuploidy2	HotNet2	93	CEP120, ACTBL2, CEP97
Aneuploidy2	HotNet2	94	UBE3B, ZNF18, NCKAP5L
Aneuploidy2	HotNet2	95	FMO3, FMO4, FMO2, FMO5
Aneuploidy2	HotNet2	96	FTO, IQSEC1, YTHDF1, SESTD1
Aneuploidy2	HotNet2	97	LAMB4, NAT9, UNC93A, SV2C, CARD14, SVOPL, MFSD5, SV2B
Aneuploidy2	HotNet2	98	MS4A7, KIAA0232, SLC35F6, FKBPL, RNF103, EGFL8
Aneuploidy2	HotNet2	99	AOC1, MCAT, AGMAT, AOC2, AZIN2, INMT
Aneuploidy2	HotNet2	100	FREM2, VWA2, NPNT
Aneuploidy2	HotNet2	101	SLC39A3, SLC30A8, SLC39A11
Aneuploidy2	HotNet2	102	CPXM1, DYDC2, CPAMD8, SH2D4B, INSYN2A
Aneuploidy2	HotNet2	103	RIPOR3, SLC46A2, ZFP37
Aneuploidy2	HotNet2	104	PMM2, GMPPA, RFT1
Aneuploidy2	HotNet2	105	ZNF239, LRBA, RBP3
Aneuploidy2	HotNet2	106	GDAP1L1, TMEM151A, SOWAHD
Aneuploidy2	HotNet2	107	DPH1, DPH7, B3GALT4
Aneuploidy2	FDRnet	0	APP, MAPK8IP2, FPR2
Aneuploidy2	FDRnet	1	ABCG2, EMP1, CD44, NID1, ETS1
TNFa	PAPER	0	SMAD7, YAP1, HIF1A, JUN, ATF3, KLF4, BHLHE41, FOSL1, XPA, TP53BP2, TEAD1
TNFa	PAPER	1	NFKB1, RELA, MAP3K8, NFKB2, KDM2A, NFKBIE, TNFAIP3, IKBKB, NFKBIA, RELB, ETS2, TWIST1, SHARPIN, RBCK1, ETS1, REL, MEN1, HIF1AN
TNFa	PAPER	2	STUB1, AKT1, POLD3, PCNA, DNMT1, CDKN1B, CUL1, FBXW5, CCNA2, BCL2, BECN1
TNFa	PAPER	3	RUVBL2, MYC, MBD3, PIN1
TNFa	DOMINO	0	G3BP2, TWIST1, NFKB1, HIF1AN, NFKBIA, GRK5, RELA, KDM2A, NFKB2, ETS2, TNIP2, NFKBIB, GRK2, ETS1, NFKBIE, MAP3K8, HSPA4, REL, RELB
TNFa	DOMINO	1	ATF4, ATF3, BATF2, JUN, MAPK9, TCL1A, JUNB, FOSL2, JUND, FOSL1, FOS, TEAD1, MAPK10, MECOM, MTA1, BRCA1
TNFa	DOMINO	2	PCNA, POLD3, CDKN1B, CCNA2
TNFa	DOMINO	3	PDE4D, ARRB2, SRC, PTGER4
TNFa	DOMINO	4	THBS1, VEGFA, PGF, NRP2, FLT1
TNFa	DOMINO	5	IL1B, HMGB1, TRAF6, TIFA, IL1RAP
TNFa	DOMINO	6	IL6R, IL6, LIFR, LIF, OSM
TNFa	HotNet2	0	BIRC3, NFKB2, NFKBIA, RIPK2, RELB, MAP3K8, NFKB1, TNFAIP3, TWIST1, ETS1, NFKBIE, ETS2, REL, KDM2A
TNFa	HotNet2	1	IL1B, IRAK2, TIFA
TNFa	HotNet2	2	IFIH1, TICAM1, STING1
TNFa	HotNet2	3	VEGFA, NRP2, PGF, THBS1
TNFa	HotNet2	4	SELE, CD44, SDC4, TP53BP2
TNFa	HotNet2	5	PIN1, MYC, BRCA2, ATF3, JUNB, FOSL1, JUN, RUVBL2
TNFa	HotNet2	6	EPHA4, EPHA2, AXIN2, EFNA1
TNFa	HotNet2	7	TYK2, IL6, IFNAR2, IL6R
TNFa	HotNet2	8	NBN, PIK3R1, IRS1
TNFa	FDRnet	0	ETS1, NFKBIE, REL, ETS2, MAP3K8, NFKB1, HSPA4, G3BP2, RELB, NFKB2, TWIST1, TNIP2
TNFa	FDRnet	1	PGF, VEGFA, NRP2
TNFa	FDRnet	2	ATF3, RUVBL2, TAF12, JUN, TBP, MYC, SEM1, JUNB, FOSL1, BRCA2, ATF4, SNAPC1, BRCA1
TNFa	FDRnet	3	GRK5, ETS1, NFKBIA, NFKBIE, REL, ETS2, MAP3K8, NFKB1, HSPA4, G3BP2, RELB, NFKB2, TWIST1, TNIP2
TNFa	FDRnet	4	ETS1, NFKBIA, NFKBIE, ID2, REL, ETS2, MLLT10, MAP3K8, NFKB1, TCF4, HSPA4, EFNA1, EPHA2, RELB, EPHA4, DOT1L, CTNNB1, RELA, AXIN2, NFKB2, CDH2, TWIST1, KDM2A
Fly Transcriptome	PAPER	0	CG11417, CG9004, CG5728, l(3)07882, CG7246, CG4806, CG2972, CG7839, Aatf, l(2)k09022, Bka, CG11837, CG9246, Mat89Ba, CG1542, CG8545, Mys45A, CG14805, CG32075, CG6712, Nnp-1, CG12288, ppan, CG33228, CG4281, CG11180, CG1785, Dbp21E2, CG8414, CG3709, RIOK1, CG31957
Fly Transcriptome	PAPER	1	CG3071, asf1, CG33172, Set
Fly Transcriptome	PAPER	2	MED1, eIF5B, Polr3A, Polr1E, MED22, MED8, MED15, skd, MED6, MED28, MED24, CG3995, waw, eIF4G1, Polr1F
Fly Transcriptome	PAPER	3	Mtr4, Rrp47, Dis3l2, Ars2, Phax, Not11, Not3, Ubc4
Fly Transcriptome	PAPER	4	Cnot4, Gcn5, Not11, Not3, Ubc4
Fly Transcriptome	PAPER	5	Rbf, Dp, mip120, E2f2, Rbf2, l(3)mbt, lin-52
Fly Transcriptome	PAPER	6	Rbf, Dp, mip120, E2f2, Rbf2, l(3)mbt, lin-52, dap, CycE
Fly Transcriptome	PAPER	7	Cdk1, twe, stg, polo, Myt1, chif, mu2, SMC3, SMC1, wapl, SA, pds5, D1, Mps1, Spc105R, rod, mad2, pch2, Bub3, Klp3A, feo, Klp67A, pav, Incenp, pbl, borr, mei-S332, aurA, tum, CG8173, barr
Fly Transcriptome	PAPER	8	Polr2I, Tbp, Ada3, TfIIFbeta, Tfb1, NC2alpha, Taf8, Taf1
Fly Transcriptome	PAPER	9	Fcp1, spt4, Nelf-A, Spt6, CG15514, Set2, EloA, hyx, Cdk12
Fly Transcriptome	PAPER	10	mus81, mus201, Tdrd3, mus312, tos, Brca2, DNAlig4, lok
Fly Transcriptome	PAPER	11	Ctf4, PCNA, Orc4, Mcm5, Mcm6, Claspin, Mcm7, Prim1, CG13690, CG3430, timeout, cyc, elg1, Lrr47, mus101, Ts, CG11164
Fly Transcriptome	PAPER	12	dUTPase, Ogg1, Rrp1, CG5757
Fly Transcriptome	PAPER	13	enok, not, D12, wda, Ada2b
Fly Transcriptome	PAPER	14	mu2, SMC3, wapl, SA, pds5, D1, barr
Fly Transcriptome	PAPER	15	Klp3A, Klp67A, pbl, RtGEF, tum, Pak3
Fly Transcriptome	PAPER	16	holn1, Prp8, obe, Prp18, SmD3, Sf3b2, Prp5, CG4119, B52, U4-U6-60K, Sf3b6, LSm3, Rnp4F, icln, CG10466, CG14641, ath, Srrm234, CG17168, mdlc, CG17266, CG9213, Usp39, srl, csul
Fly Transcriptome	PAPER	17	Tip60, pont, dom, CG10395, CG11970, spag, Uxt, Snr1, d4, CG31917, Brd7-9, Bicra, mor, polybromo, Bap170, brm, BRWD3, uri
Fly Transcriptome	PAPER	18	Smn, Edc3, Gem3, Glos
Fly Transcriptome	DOMINO	0	LSm3, SmD3, obe, CG12320, Rnp4F, CG6610, ath, Bx42, srl, CG6015, Usp39, CG4849, CG4119, CG7564, CG5664, Sf3b1, PNUTS, Sf3a2, CG7741, Cdc5, Sf3b2, CG44249, mdlc, CG17168, CG4896, CG7810, Sf3b6, stas, CG11839, icln, CG17266, SmF, Spf45, CG31550, CG14641, Prp8, holn1, CG6686, CG6674, Prp18, CG9213, CG2685, Tango4, CG11777, Cypl, U4-U6-60K, U2A, Prp38, CG1622, ecd, CG10466, Srrm234, Spf30, CG3436, CG…
Fly Transcriptome	DOMINO	1	PCNA, dup, mus201, Ercc1, Claspin, Psf3, PolE4, PolE1, CG30105, CG11164, mms4, mus312, mus81, Top3beta, MCPH1, Brca2, CG13690, CG6171, Irbp, Mcm5, RfC38, Rad17, elg1, rad50, tefu, Mcm6, Orc1, Gen, mus101, RecQ4, Ogg1, CG9272, CG3430, rec, geminin, chif, Orc2, Usp1, FANCI, Prim1, Orc6, PolQ, DNAlig4, Rrp1, Snm1, mu2, spn-A, CG3448, slx1, Orc4, CG12728, Dna2, Pif1, lok, CG5790, Ctf4, CG7607, tos, F…
Fly Transcriptome	DOMINO	2	Cdk1, CycB3, Sse, Bub3, Map205, polo, Spc25, Nnf1a, Kmn2, Nuf2, pbl, RacGAP84C, cort, APC10, sub, tum, Cenp-C, Spc105R, Cks30A, CycE, stg, scra, Incenp, Mad1, feo, aurB, Ndc80, asp, Mps1, bora, aurA, Zwilch, rod, pav, CG32318, pch2, mad2, Klp61F, Klp67A, Cks85A, Bub1, Gadd45, CycB, Myt1, BubR1, nesd, Klp3A, sofe, borr, mei-S332, twe, mars, Cdk2, CycD, dap, Kmn1, cdc14, Wee1, CycA, neb, sti, CG817…
Fly Transcriptome	DOMINO	3	Charon, Chd3, Pcl, E(z), CG8677, E(bx), aly, lin-52, Acf, Nf-YC, Nf-YB, Sfmbt, Jarid2, Caf1-55, Bin1, CG14220, Nurf-38, E2f2, mip120, CDK2AP1, MBD-like, Rbf, Dp, Iswi, tou, phol, mip130, CG3815, CG13367, esc, calypso, CG44774, CG8289, CG34334, l(3)mbt, Scm, Su(z)2, Sce, Myb, Lint-1, CoRest, CtBP, Chrac-16, mip40, His3.3B, Pc, Rbf2, RYBP, Su(z)12, His3.3A, Nf-YA, Brms1, HDAC1, Sap130
Fly Transcriptome	DOMINO	4	CG12499, CG5728, l(2)k09022, CG1671, Bka, l(2)34Fd, CG7246, CG16953, PNPase, Suv3, Aatf, CG3071, CG9004, wcd, Mat89Ba, l(3)72Dn, Dis3l2, Mtr4, CG4281, CG11180, Tailor, CG11837, CG12325, Nopp140, nop5, CG11454, CG11417, l(3)07882, CG4622, Rrp47, CG11920, CG12128, Rrp6, dbe, CG2260
Fly Transcriptome	DOMINO	5	Nnp-1, CG7006, CG8414, CG32075, Chd64, Fkbp39, CG9246, ppan, CG8545, CG5033, CG2972, CG2691, CG1785, CG4806, CG7839, pit, CG6073, CG12288, CG6937, CG6712, Ns1, CG1542, CG14805, Mys45A, CG33228, CG8939, CG10576, Non3
Fly Transcriptome	DOMINO	6	brm, Act5C, Tip60, Ing3, Snr1, Bap111, d4, e(y)3, Bicra, Act42A, Bap170, CG11970, dom, Bap60, mor, Non2, polybromo, Tti1, pont, CG10555, BCL7-like, BRWD3, Brd7-9, CG13203, CG31917, osa, His2Av, Set, Arp5, CG10395
Fly Transcriptome	DOMINO	7	Ing5, enok, CG6700, PCID2, Atac3, Ets97D, Taf1, mia, Taf8, Taf10b, NC2alpha, Hel89B, wda, Hcf, Gcn5, not, Ada3, cin, mal, D12, Ada2b, Tbp, Br140, Mocs2B, e(y)2
Fly Transcriptome	DOMINO	8	mod(mdg4), su(Hw), D1, SMC1, Dref, Mlf, CG10841, SMC3, SA-2, vtd, pds5, BEAF-32, Cp190, wapl, CG14647, Top2, Nipped-B, barr, dwg, y, Mau2, ZIPIC, Ibf1, Topors, Chro, Ibf2, SA, CTCF, Map60, eco, Nse4, SMC5, Cap-D2
Fly Transcriptome	DOMINO	9	Nup35, Nup160, msk, Kap-alpha3, mbo, Nup54, Fs(2)Ket, Nup153, Ntf-2, Nup62, Nxt1, Nup358, Nup188, Nup154, Nup205, Nup75, Nup58, Gle1, Kap-alpha1, emb, Phax
Fly Transcriptome	DOMINO	10	trr, Ptip, Set2, Bre1, NSD, Plod, Alh, gpp, Smyd5, Smyd4-2, Hr96, usp, Utx, Dpy-30L1, Cfp1, G9a, Rbbp5, CG10947, Hmt4-20, Smyd3, EcR
Fly Transcriptome	DOMINO	11	Btk, Dok, CG13398, drk, RalGPS, fs(1)M3, trk, Shark, tsl, fs(1)N, tor, Vav, dos
Fly Transcriptome	HotNet2	0	esc, Pc, Pcl, Sce, Scm, Su(z)12, Sfmbt, RYBP, Jarid2
Fly Transcriptome	HotNet2	1	E(bx), CtBP, Acf, tou
Fly Transcriptome	HotNet2	2	shu, spn-E, piwi, Gasz, krimp, SoYb, AGO3
Fly Transcriptome	HotNet2	3	bru1, bcd, BicD, cup, hb, nos, osk, otu, pum, orb, brat, mtrm, CG11674, alphaTub67C, wisp
Fly Transcriptome	HotNet2	4	Vlet, CG9951, CG8202, CG7168
Fly Transcriptome	HotNet2	5	twe, mus201, mus312, stg, Top1, CycD, dap, CycE, Prim1, tos, lok, RecQ5, CG4593, DNAlig4, CG11164, CG13690, Tdrd3, Myt1, mus81, CG30105, Brca2
Fly Transcriptome	HotNet2	6	Mps1, aurA, Lar, sti, pbl, polo, Cdk1, Klp67A, Klp3A, pav, RtGEF, Bub3, feo, sofe, borr, Git, mad2, Liprin-beta, Pak3, Liprin-alpha, tum, Incenp
Fly Transcriptome	HotNet2	7	CCT1, CCT5, CCT3, CCT6, CCT2
Fly Transcriptome	HotNet2	8	l(3)73Ah, Ulp1, RAF2
Fly Transcriptome	HotNet2	9	EMC5, EMC2B, EMC6
Fly Transcriptome	HotNet2	10	su(sable), Clp, Cpsf160, Cpsf73
Fly Transcriptome	HotNet2	11	PIG-B, PIG-F, PIG-P, PIG-Q
Fly Transcriptome	HotNet2	12	Rga, Not3, Not11, Cnot4
Fly Transcriptome	HotNet2	13	ifc, lace, Paf-AHalpha, nes, nSMase, iPLA2-VIA, CG6962, schlank, wun2, CG33116
Fly Transcriptome	HotNet2	14	g, or, AP-1sigma, AP-2sigma
Fly Transcriptome	HotNet2	15	cal1, cid, His4:CG31611
Fly Transcriptome	HotNet2	16	Naa15-16, Naa20A, Naa35, CG9922, psidin
Fly Transcriptome	HotNet2	17	cos, fu, smo, Su(fu), disp, ihog, boi, gish
Fly Transcriptome	HotNet2	18	lin, unc-119, Tbce, TBCB
Fly Transcriptome	HotNet2	19	Rad17, Rad1, elg1, Claspin
Fly Transcriptome	HotNet2	20	Gem3, csul, icln, Glos, RIOK1, Smn, CG31957
Fly Transcriptome	HotNet2	21	fz, Vang, DAAM, Axn, fz4, dlp
Fly Transcriptome	HotNet2	22	ed, alpha-Cat, cno, p120ctn
Fly Transcriptome	HotNet2	23	Naus, Strip, Slmap
Fly Transcriptome	HotNet2	24	brm, mor, Snr1, Bap111, Brd7-9, d4, polybromo, Bicra, Bap170
Fly Transcriptome	HotNet2	25	Grip91, gammaTub37C, Sas-4, cnn, Grip75, ana2, Grip71, Sas-6, asl
Fly Transcriptome	HotNet2	26	mbo, Nup35, Nup205, Nup188, Nup62, Nup153
Fly Transcriptome	HotNet2	27	vers, dgrn, Odj, CG7824
Fly Transcriptome	HotNet2	28	DCTN1-p150, cpb, DCTN4-p62
Fly Transcriptome	HotNet2	29	l(3)mbt, Myb, Dp, Rbf, E2f2, lin-52, mip120, Rbf2
Fly Transcriptome	HotNet2	30	Rcc1, Kap-alpha1, msk, Tnpo-SR
Fly Transcriptome	HotNet2	31	Sos, tor, trk, fs(1)N, fs(1)M3, Shc, dos
Fly Transcriptome	HotNet2	32	CycH, CycT, Fcp1, Cdk12, EloA
Fly Transcriptome	HotNet2	33	Shark, mbc, Dok, slpr, Ced-12
Fly Transcriptome	HotNet2	34	Rala, Rlip, Reps
Fly Transcriptome	HotNet2	35	Su(var)2-10, Stat92E, Uba2, Aos1, Rad60, dome
Fly Transcriptome	HotNet2	36	dgt2, dgt5, dgt3, wac, msd1, msd5, CG2931, dgt6
Fly Transcriptome	HotNet2	37	N, Su(H), Nct
Fly Transcriptome	HotNet2	38	put, sax, babo, Mad, Cbl, Smurf
Fly Transcriptome	HotNet2	39	wapl, barr, glu, SMC3, SA, SMC2, eco, Mau2, SMC1, pds5
Fly Transcriptome	HotNet2	40	Arp2, GMF, Arpc2, Cip4, twf
Fly Transcriptome	HotNet2	41	Fpps, Dhdds, Tango14
Fly Transcriptome	HotNet2	42	CG15602, CG4953, CG11396, Bet3, Trs23
Fly Transcriptome	HotNet2	43	Septin1, pnut, Septin2, Septin5
Fly Transcriptome	HotNet2	44	wts, mats, sav, Mer
Fly Transcriptome	HotNet2	45	ADD1, Daxx, XNP
Fly Transcriptome	HotNet2	46	Blos4, CG14562, Blos1
Fly Transcriptome	HotNet2	47	alien, CSN4, CSN3
Fly Transcriptome	HotNet2	48	Bin1, Brms1, Sap30, RnpS1, Pnn
Fly Transcriptome	HotNet2	49	tra2, Srp54, x16, Rbp1
Fly Transcriptome	HotNet2	50	Nse1, Nse4, MAGE
Fly Transcriptome	HotNet2	51	Nxt1, Ntf-2, Panx, nxf2
Fly Transcriptome	HotNet2	52	mRF1, CG17807, Mettl5, Trmt112, CG1074
Fly Transcriptome	HotNet2	53	Ddx1, RtcB, CG5913
Fly Transcriptome	HotNet2	54	Phb1, Phb2, P32
Fly Transcriptome	HotNet2	55	spag, uri, Uxt
Fly Transcriptome	HotNet2	56	alpha-Man-IIa, Mgat1, alpha-Man-Ib
Fly Transcriptome	HotNet2	57	Cp190, mod(mdg4), su(Hw), Ibf2, Ibf1
Fly Transcriptome	HotNet2	58	Nuf2, Spc105R, Spc25
Fly Transcriptome	FDRnet	0	CG34357, CG8891, Shmt, CG11899, nmdyn-D7, CG10184, CG5276, AdSS
Fly Transcriptome	FDRnet	1	Mtpalpha, Mcad, Acat1, CG3902
Fly Transcriptome	FDRnet	2	egg, His4r, His3.3A
Fly Transcriptome	FDRnet	3	Shmt, CG11899, CG10184, CG11241
Fly Transcriptome	FDRnet	4	eIF3m, pix, eIF1A
