## Additional Files for "Beyond Single Algorithms: A Framework for Aggregating Active Modules in Genetic Interaction Networks": Additional File 4_Table S2 - EHR Statistics.xlsx

### Sheet: Sheet1
Additional File 4: Table S2 - EHR Statistics for each Algorithm and Dataset. Column C displays the EHR we computed according to the original EMP procedure. Columns E - I describe the distribution of the EHR on the null. Column D is the quantile of the true EHR in the null EHR distribution.
Algorithm	Dataset	True EHR	Quantile	Mean	Median	Std	Min	Max
PAPER	Illumina	0.916	0.619	0.452	0	0.482	0	1
PAPER	Tvc	0.83	0.636	0.372	0	0.476	0	1
PAPER	TNFa	1	1	0.269	0	0.44	0	1
PAPER	Fly Transcriptome	1	1	0.116	0	0.32	0	1
DOMINO	Illumina	0.504	0.318	0.592	0.689	0.316	0	1
DOMINO	Tvc	0.79	0.613	0.623	0.726	0.322	0	1
DOMINO	TNFa	0.987	0.736	0.264	0	0.441	0	1
DOMINO	Fly Transcriptome	0.857	0.919	0.438	0.479	0.316	0	1
HotNet2	Illumina	0	0.477	0.032	0.021	0.045	0	0.31
HotNet2	Tvc	0.006	0.331	0.063	0.041	0.074	0	0.379
HotNet2	TNFa	0.988	0.881	0.119	0	0.324	0	1
HotNet2	Fly Transcriptome	0.021	0.603	0.027	0	0.046	0	0.324
FDRnet	Illumina	0.8	0.497	0.647	0.809	0.388	0	1
FDRnet	Tvc	0.875	0.973	0.414	0.515	0.328	0	1
FDRnet	TNFa	1	1	0.038	0	0.191	0	1
FDRnet	Fly Transcriptome	0.377	0.455	0.487	0.545	0.444	0	1
