## Additional Files for "Beyond Single Algorithms: A Framework for Aggregating Active Modules in Genetic Interaction Networks": Additional File 5_Table S3 - Merged Modules.xlsx

### Sheet: aggregate_modules
Additional File 5: Table S3 - Merged modules in each dataset. Shows which original modules from each algorithm (PAPER, DOMINO, HotNet2, and FDRnet) were combined into merged modules.
dataset	merged_module_id	PAPER	DOMINO	HotNet2	FDRnet	n_genes	weight	genes
Aneuploidy1	0				0	6	3.9147	MYO3A, CDH20, RIOK3, NEK11, WNK2, STK32C
Aneuploidy1	1	1		2		10	2.26264	TECTA, SMYD1, UNC45B, THNSL2, MYH15, ZP1, ABTB3, OTOA, C11orf16, OTOG
Aneuploidy1	2	5			0	7	7.4981	SNCAIP, IRAK3, STK32B, PINK1, DCLK3, CSNK1A1L, TLK1
Aneuploidy1	3	4			1	7	6.98396	NR1H4, KAT6A, NCOA1, PRDM7, SETDB1, GSTO1, TASOR
Aneuploidy1	4	0		0		13	1.99533	GRAMD1A, PITPNM2, BTN2A1, ESYT2, ESYT1, FAHD2B, TEX9, ESYT3, CCDC112, FAM178B, CCDC60, SYT15, ENTREP3
Aneuploidy1	5	1			0, 1	15	4.45722	ANLN, TRIOBP, MYH14, NSD2, KIF20A, KIF18A, CIT, SPECC1, LPP, NCAPG2, DST, CIP2A, CKAP2L, ESPN, FANCA
Aneuploidy1	6	6			3	6	5.89457	TPR, ZNF638, NUP210, PHIP, RGPD2, CASP8AP2
Aneuploidy1	7	0			3, 1	28	4.11083	CD44, SP100, MAP2, MYBPC2, AHR, ELL2, EPCAM, PTK2B, FLNC, NES, CHL1, NOTCH2, NAV1, TLR2, EGF, IQSEC1, ANK2, ITPR1, ANK3, LRP8, ZFYVE28, EOMES, SLC4A2, RBFOX3, STIM1, AGRN, LAMB3, SCARF1
Aneuploidy1	8	2				10	3.68322	FBLN1, C3, PDGFRA, ZFYVE9, SVEP1, PRELP, PSG7, PSG1, GSTT2, GSTT2B
Aneuploidy1	9	3				10	3.67647	RASSF1, UIMC1, ESF1, EXOSC8, MRPL9, PAXIP1, DUSP23, MRPL10, PPP4R2, FRG1
Aneuploidy1	10	7			4	3	9.78211	ATOSB, MYO9B, TMEM259
Aneuploidy1	11		0			16	0.514511	CRNKL1, LUZP4, SF3A2, SF3B1, PRPF3, TRIR, PRCC, SDE2, FRA10AC1, CWC27, SLU7, RP9, RBMXL3, FSCN2, LSM2, RBM8A
Aneuploidy1	12		3			12	0.765623	RASAL2, MAP3K4, MAP3K1, GPR68, TRAF2, IL1F10, FADD, TNFRSF10C, TNF, TNFSF12, NFKBIB, KPNA7
Aneuploidy1	13		8			4	0.97801	SPATA20, TBC1D30, SPATA25, ACSF2
Aneuploidy1	14				2	7	3.89134	CC2D2A, RAB23, IFT46, TTC21B, NPHP4, CKAP4, TMEM67
Aneuploidy1	15				5	3	5.90081	SRRM1, TAF1A, RPL14
Aneuploidy1	16			1		11	1.45096	WWC3, ZCWPW1, SLC8A3, GPR143, CD101, SLC24A4, SHROOM2, IGSF1, FRMD7, MC1R, SLC45A2
Aneuploidy1	17			3		9	1.15735	ROPN1B, SEMG2, SEMG1, ABCC12, AKAP4, FSIP1, TMEM190, FSIP2, FSCB
Aneuploidy1	18			4		9	1.10676	AGFG2, ACTR3C, LRRC61, GPR12, KRBA1, GPR146, GPR139, ZBED10P, LINC01565
Aneuploidy1	19			5		8	1.94874	MMP25, NDRG4, MMP24, TUFT1, BMP3, AMBN, MMP17, FAM20C
Aneuploidy1	20			6		8	1.74663	EVC, IQCE, TRIM62, ZNF141, RUBCN, TTLL11, CARD9, EFCAB7
Aneuploidy1	21			7		6	1.51625	TLE6, PADI2, GIMAP8, OOEP, PADI6, PADI1
Aneuploidy1	22			8		6	1.59259	CCDC18, ZMYM5, ARMC9, CCDC66, ACAD11, CCDC13
Aneuploidy1	23			9		6	0.966441	SASH1, GDAP1L1, SAMD10, TMEM151A, SOWAHD, SAMD5
Aneuploidy2	0	1			1	3	8.6708	MAPK8IP2, APP, FPR2
Aneuploidy2	1			2		23	2.19088	CARMIL1, ABCC3, SLC2A9, LRFN3, SLC2A8, SLCO2B1, SLCO1C1, SLC47A1, SLC22A3, GLYAT, TTC12, HTR3B, NHERF4, PHLDB3, HTR3C, GNB1L, ZACN, SLC2A7, GUCA2A, SLC22A5, SLC22A6, PRODH2, SLC2A6
Aneuploidy2	2	0	5	2	0	5	8.43156	CD44, NID1, ABCG2, EMP1, ETS1
Aneuploidy2	3	0, 1		4		17	3.08551	USH2A, WHRN, CHRNE, CNTN6, LRP4, LNX2, CNTN4, CNTN5, CNTNAP4, DMTN, EPB41, CADM3, SPTA1, ADGRV1, DOK7, USH1G, CD177
Aneuploidy2	4	0	1			20	2.19266	IFT20, RAB23, ARMC2, WDR35, TTC21B, CCDC136, KATNB1, WDR19, CCDC24, RSPH1, DISC1, CCDC141, IFTAP, TTC21A, FIGN, DAOA, CEP57L1, DYNC1H1, CFAP43, HYDIN
Aneuploidy2	5	0	2			9	5.4106	MSH2, POLI, MSH3, WDR48, POLK, RAD9B, ERCC4, ATAD5, XRCC2
Aneuploidy2	6	0, 1	5			8	4.02675	NFKB2, NEDD9, SOD2, KLF9, SCRN1, MCL1, PTGER4, MAFF
Aneuploidy2	7	0	2			33	3.52467	USP36, KAT6A, UIMC1, WSB1, ATP5F1B, USP5, USP34, RPF1, PHF3, MRPS14, DDX31, KLF16, GFPT2, SLX1A, UTP3, MUTYH, LPP, NHP2, ABCA5, PPARGC1B, TRUB1, TSR1, BMI1, ZEB2, RAD51B, RAD51D, RPL14, BLM, VPS13A, OGA, GPN1, HERC2, DDX51
Aneuploidy2	8	0	3			15	1.94909	RPUSD1, METTL1, PUS7, MCM5, ELP2, ADPRH, ZNF182, DPH7, PPP1R36, DNAJC24, TRMT112, CTU2, H2BC19P, TRMT9B, RCC2
Aneuploidy2	9	0	0			24	3.20344	CEP68, SPATA7, PCM1, NIN, CEP192, TUBD1, TTLL5, NPHP4, LRRCC1, CRB1, MAP7, SUOX, KIAA1328, MIPOL1, CENPJ, POC5, PCNT, SPICE1, CEP295, CEP120, CEP97, KIF24, CEP290, PLEKHM3
Aneuploidy2	10	2				6	3.90303	PDPR, WDR91, SARDH, RERE, GLDC, PRRC2B
Aneuploidy2	11		4			11	1.73187	HSP90AA1, ZBED4, EDRF1, PTGES3L-AARSD1, ZNF414, AVIL, PNLDC1, TDRKH, EXD3, FKBPL, SCARF1
Aneuploidy2	12		6			7	3.07194	NSFL1C, HIVEP3, LGR6, UBC, NLRP4, RNF169, UBB
Aneuploidy2	13			5		7	2.63972	SEMA5B, SEMA5A, ADAMTS8, ADAMTS16, ADAMTS19, THBS2, POFUT2
Aneuploidy2	14		7	5		4	5.6941	THSD1, ADAMTS5, B3GLCT, THSD4
Aneuploidy2	15			0		30	1.9608	SLC13A2, XYLT2, CYP24A1, SLC45A4, CA12, FAT2, SLC4A9, SLC4A3, ADAM23, SLC36A1, SLC13A5, SLC26A1, GABRA6, SLC26A7, LGI2, LGI4, SLC45A3, ZFYVE28, EXTL2, PM20D1, RNF149, SLC6A20, PRSS12, CA4, CA5B, SLC6A19, SLC36A2, SLC15A5, EPS8L3, SLC26A6
Aneuploidy2	16			1		26	2.14795	SLC12A3, CLDN16, KLK14, SPINK5, CLDN10, CAPN9, CAPN11, GPR84, CAPN10, GPR161, FLG, MFHAS1, CAPN5, BSND, CLDN19, EVPL, CLCN5, GPR35, FFAR3, CXCL17, CAPN8, CAPN14, CDSN, CLDN23, CAPNS2, CAPN15
Aneuploidy2	17			3		19	1.81763	MON2, MYO9A, DOP1A, ZNF446, MYO18B, ZSCAN29, ZSCAN32, DOP1B, CLHC1, ZBTB39, IHO1, ARL10, R3HDM2, ZSCAN30, ZNF165, ZKSCAN8, SCAND3, IQSEC3, ZNF197
Aneuploidy2	18			6		14	1.25776	VPS13D, CFAP20, KIAA2013, ZNF133, EMC1, ZNF337, IQCA1, CCDC146, TCTE1, DRC7, FBXL13, WDR27, DYNLT2, PDXDC1
Aneuploidy2	19			7		13	2.22207	MTMR9, FUT5, EMILIN2, KHK, EMILIN1, SETBP1, FCSK, LRRIQ3, FUT2, FUT7, FPGT, FPGT-TNNI3K, ABO
Aneuploidy2	20			8		12	2.50252	ABCB5, ABCB4, PIGQ, OSBPL5, TSPAN32, PIGZ, ABCG5, NPC1, ARV1, PIGG, TSSC4, PIGY
Aneuploidy2	21			9		12	1.62018	CFAP61, PODXL2, SLC8A2, ZBTB1, SLC24A2, CFAP251, CCDC42, C1QTNF7, CFAP100, CFAP91, SLC24A3, SPMAP2L
TNFa	0	0	0		0	23	1.16636	NFKB2, MLLT10, NFKBIA, RELB, DOT1L, MAP3K8, NFKB1, ID2, EPHA4, TWIST1, ETS1, EPHA2, NFKBIE, ETS2, REL, CTNNB1, AXIN2, EFNA1, CDH2, HSPA4, RELA, KDM2A, TCF4
TNFa	1	1, 3	1		1	13	1.15751	BRCA1, SNAPC1, TBP, TAF12, SEM1, ATF4, MYC, BRCA2, ATF3, JUNB, FOSL1, JUN, RUVBL2
Fly Transcriptome	0	13		10		4	0.5	Gem3, Glos, Smn, Edc3
Fly Transcriptome	1	3	6	5		9	1.16433	brm, mor, Snr1, Bap111, Brd7-9, d4, polybromo, Bicra, Bap170
Fly Transcriptome	2	2	2	10		25	0.659342	B52, Rnp4F, csul, SmD3, Prp18, CG4119, icln, Prp5, CG9213, Usp39, Sf3b2, ath, holn1, CG10466, CG17266, Prp8, Srrm234, Sf3b6, U4-U6-60K, CG14641, srl, obe, mdlc, CG17168, LSm3
Fly Transcriptome	3	12, 0	4			35	0.672468	Mtr4, Bka, l(3)07882, dbe, CG3071, CG11417, CG4281, nop5, CG2260, CG7246, Rrp47, CG11454, Aatf, CG1671, CG12128, CG12325, CG11180, CG4622, Dis3l2, CG9004, Nopp140, Suv3, Tailor, Rrp6, CG16953, CG12499, CG5728, CG11920, CG11837, PNPase, l(2)k09022, Mat89Ba, l(2)34Fd, wcd, l(3)72Dn
Fly Transcriptome	4	8	1			8	0.631139	mus201, mus312, tos, lok, DNAlig4, Tdrd3, mus81, Brca2
Fly Transcriptome	5	6	3, 0	9		9	1.18273	l(3)mbt, dap, CycE, Dp, Rbf, E2f2, lin-52, mip120, Rbf2
Fly Transcriptome	6	4	1	29		17	1.0699	mus101, PCNA, Lrr47, Prim1, Mcm5, Mcm7, cyc, Orc4, Ts, Mcm6, CG11164, CG13690, CG3430, Ctf4, elg1, timeout, Claspin
Fly Transcriptome	7	1	1, 5, 0	3, 0		31	1.02662	Mps1, aurA, chif, D1, twe, mei-S332, mu2, pbl, polo, rod, stg, Cdk1, Klp67A, wapl, Klp3A, pav, barr, SMC3, SA, Bub3, feo, CG8173, borr, mad2, Spc105R, SMC1, Myt1, pch2, tum, pds5, Incenp
Fly Transcriptome	8		1	29		35	0.54023	dup, rec, spn-A, mei-41, Rrp1, Irbp, Orc2, Orc6, Rad17, Fen1, Top3beta, CG6171, Rad1, Ogg1, Ercc1, Usp1, RfC38, Psf3, Pif1, RfC3, CG5790, CG9272, geminin, FANCI, mms4, PolE4, rad50, slx1, Snm1, Fancd2, RecQ4, tefu, PolE1, Orc1, Dna2
Fly Transcriptome	9	11	8			5	0.863636	not, D12, enok, Ada2b, wda
Fly Transcriptome	10	9	8			8	0.765734	Tbp, Polr2I, Taf1, TfIIFbeta, Taf8, Ada3, Tfb1, NC2alpha
